# Flexible and scalable control of T cell memory by a reversible epigenetic switch

**DOI:** 10.1101/2022.12.31.521782

**Authors:** Kathleen Abadie, Elisa C. Clark, Obinna Ukogu, Wei Yang, Riza M. Daza, Kenneth K.H. Ng, Jumana Fathima, Allan L. Wang, Avinash Bhandoola, Armita Nourmohammad, Jay Shendure, Junyue Cao, Hao Yuan Kueh

**Author notes:** These authors contributed equally to this manuscript (Kathleen Abadie, Elisa C. Clark). These authors contributed equally to this manuscript (Jay Shendure, Junyue Cao, Hao Yuan Kueh).

## Abstract

The immune system encodes information about the severity of a pathogenic threat in the quantity and type of memory cell populations formed in response. This encoding emerges from the decisions of lymphocytes to maintain or lose self-renewal and memory potential during a challenge. By tracking responding CD8 T cells at the single-cell and clonal lineage level using time-resolved transcriptomics and quantitative live imaging, we identify a remarkably flexible decision-making strategy, whereby T cells initially choose whether to maintain or lose memory potential early after antigen recognition, but following pathogen clearance may regain memory potential if initially lost. Mechanistically, this flexibility is implemented by a *cis*-epigenetic switch that silences the memory regulator TCF1 in a stochastic and reversible manner in response to stimulatory inputs. Mathematical modeling shows how this strategy allows memory T cell numbers to scale robustly with pathogen virulence and immune response magnitudes. We propose that flexibility and stochasticity in cellular decision making ensures optimal immune responses against diverse threats.
