## Supplementary material for "Flexible and scalable control of T cell memory by a reversible epigenetic switch": Table S3

### Sheet: trajectory_terms_200n_GoI
gene_short_name	term	q_value	estimate	cluster
NCL	trajectoryE1	0	0.450962	E1
IL2RA	trajectoryE1	0	0.850014	E1
NR4A3	trajectoryE1	0	1.23675	E1
HIVEP3	trajectoryE1	0	1.40696	E1
TNFRSF9	trajectoryE2	0	0.950005	E2
SERPINB6B	trajectoryE2	0	0.873762	E2
GZMB	trajectoryE1	0	1.22308	E2
NOLC1	trajectoryE1	5.93264e-300	0.894221	E1
NR4A2	trajectoryE1	6.84725e-295	1.76281	E1
FYB	trajectoryE1	2.47034e-294	-0.773638	MP
INPP4B	trajectoryE2	3.14212e-284	-0.760013	MP
HNRNPAB	trajectoryE1	1.48973e-278	0.611977	E1
EMB	trajectoryE1	4.29965e-255	-0.70629	MP
SERPINB9	trajectoryE2	9.62401e-255	1.1299	E2
NOP58	trajectoryE1	2.01247e-250	0.86549	E1
DDX21	trajectoryE1	2.91179e-246	0.619141	E1
BHLHE40	trajectoryE2	5.21584e-245	1.34677	E2
NOP56	trajectoryE1	6.89029e-238	0.825767	E1
PDE4D	trajectoryE1	1.01214e-233	-0.906066	MP
TCF7	trajectoryE2	8.7535e-233	-1.11278	MP
XCL1	trajectoryE1	8.59649e-224	2.13058	E2
CCT6A	trajectoryE1	1.02404e-222	0.594493	E1
SMC4	trajectoryE2	2.34819e-220	-0.482244	MP
HSPD1	trajectoryE1	1.95072e-215	0.678285	E1
HSPA9	trajectoryE1	3.16971e-215	0.726459	E1
LARP1	trajectoryE1	7.86281e-214	0.60137	E1
MYBBP1A	trajectoryE1	2.14842e-213	0.717814	E1
BASP1	trajectoryE2	6.83066e-213	1.08983	E2
CRTAM	trajectoryE1	1.38038e-212	1.60249	E1
HSPA5	trajectoryE1	1.63015e-210	0.698014	E1
MYO10	trajectoryE2	4.59362e-208	1.34881	E2
LGALS3	trajectoryE2	3.61306e-203	1.36546	E2
GRAMD1B	trajectoryE1	1.55387e-202	0.703609	E1
NKG7	trajectoryE2	6.2348e-202	0.608937	E2
AFF3	trajectoryE2	1.6432e-201	-0.654714	MP
IFNGR1	trajectoryE1	2.54391e-199	-1.02885	MP
SELL	trajectoryE1	1.27644e-198	-0.775679	MP
MYC	trajectoryE1	1.85818e-198	1.46573	E1
PDE3B	trajectoryE1	3.21353e-198	-0.608418	MP
RBPJ	trajectoryE2	1.96927e-197	0.902151	E1
PKP4	trajectoryE2	1.93548e-194	0.672225	E2
EIF4G2	trajectoryE1	3.38084e-194	0.441003	E1
LYAR	trajectoryE1	1.10251e-191	0.816616	E1
TTC39C	trajectoryE2	2.89541e-190	1.6687	E2
RGS16	trajectoryE1	1.63538e-184	1.54542	E1
PARP8	trajectoryE1	5.39e-184	-1.23756	MP
PA2G4	trajectoryE1	7.14053e-184	0.543409	E1
SRM	trajectoryE1	1.78121e-183	1.43314	E1
ETF1	trajectoryE1	7.58105e-183	0.577985	E1
TFRC	trajectoryE2	1.93523e-182	0.684897	E1
ARHGAP15	trajectoryE2	4.1917e-180	-0.508074	MP
EIF4G1	trajectoryE1	1.48262e-178	0.485787	E1
RGS1	trajectoryE1	2.34708e-175	1.89787	E1
MYB	trajectoryE1	5.19002e-175	-0.742282	MP
GNL3	trajectoryE1	1.30427e-174	1.23972	E1
COX17	trajectoryE2	2.10257e-171	0.683308	E2
SLAMF6	trajectoryE2	5.1799e-170	-1.32896	MP
SET	trajectoryE1	3.89581e-169	0.417346	E1
EIF5A	trajectoryE1	7.10634e-169	0.426035	E1
IKZF2	trajectoryE1	8.7492e-168	-1.49209	MP
HNRNPU	trajectoryE1	5.72084e-167	0.355797	E1
PLEK	trajectoryE2	6.30688e-167	0.984439	E2
ETS1	trajectoryE2	2.89427e-165	-0.568829	MP
ATP8B4	trajectoryE1	1.41186e-164	-0.704931	MP
2022-09-11	trajectoryE1	3.5142e-162	0.543426	E1
SERBP1	trajectoryE1	6.66286e-161	0.315949	E1
GRAMD3	trajectoryE1	7.01227e-159	-0.882697	MP
AHNAK	trajectoryE2	1.93446e-157	0.46046	E2
YBX3	trajectoryE2	1.69064e-156	0.368583	E1
HSP90AA1	trajectoryE1	3.49807e-155	0.486482	E1
ZBTB20	trajectoryE1	9.00314e-155	-0.891544	MP
ANXA2	trajectoryE2	5.34573e-153	0.510526	E2
TMEM163	trajectoryE2	1.47341e-152	1.8413	E2
EGR1	trajectoryE1	6.53293e-151	1.72918	E1
IFT80	trajectoryE1	1.30459e-146	-1.13288	MP
WDR43	trajectoryE1	5.39742e-146	0.772373	E1
IRF8	trajectoryE1	4.60651e-145	0.988791	E1
DKC1	trajectoryE1	8.83236e-143	0.807512	E1
GM1966	trajectoryE2	2.71023e-142	-0.975135	MP
AKAP13	trajectoryE1	3.10252e-142	-0.462264	MP
RGS2	trajectoryE2	4.24777e-141	1.8265	E2
ZC3HAV1	trajectoryE1	7.04626e-141	-0.547566	MP
SDF4	trajectoryE2	5.14571e-140	0.542373	E2
GTF2I	trajectoryE1	3.63232e-139	-0.614433	MP
HSP90B1	trajectoryE1	1.38901e-138	0.495456	E1
PITPNC1	trajectoryE1	1.05764e-137	-0.608277	MP
NRN1	trajectoryE2	4.52093e-137	1.00176	E2
P2RY10	trajectoryE1	2.46159e-134	-0.774807	MP
ST8SIA4	trajectoryE1	9.19237e-134	-1.36879	MP
LEF1	trajectoryE2	3.53127e-133	-0.645128	MP
CCND2	trajectoryE2	6.37718e-132	0.550173	E2
RSL1D1	trajectoryE1	3.19053e-131	0.591742	E1
SERPINE2	trajectoryE2	2.22197e-129	0.753136	E2
BCL11B	trajectoryE2	7.91336e-129	-0.756491	MP
PRF1	trajectoryE2	2.54885e-128	1.90726	E2
IPCEF1	trajectoryE2	1.24315e-127	-0.675603	MP
GALNT3	trajectoryE2	2.85586e-127	1.0339	E2
EPSTI1	trajectoryE1	4.31453e-126	-0.719974	MP
TXNRD1	trajectoryE1	8.50696e-126	0.780073	E1
CBLB	trajectoryE1	9.2659e-126	-0.38456	MP
PFKP	trajectoryE2	3.40794e-125	0.583022	E2
BCAT1	trajectoryE1	6.60721e-125	1.2283	E1
IL12RB2	trajectoryE2	1.16836e-124	0.606159	E2
GDI2	trajectoryE1	2.57892e-124	-0.465719	MP
ANKRD44	trajectoryE1	1.5673e-123	-0.498771	MP
NME1	trajectoryE1	4.95064e-123	0.693121	E1
VPS37B	trajectoryE1	2.21701e-122	-0.844774	MP
GLCCI1	trajectoryE1	1.0811e-121	-1.44793	MP
DUSP2	trajectoryE1	1.15011e-121	1.30357	E1
CMAH	trajectoryE1	7.12036e-120	-0.859961	MP
EIF2S1	trajectoryE1	5.32853e-119	0.578878	E1
IRF4	trajectoryE1	1.47276e-118	1.02832	E1
PTGES3	trajectoryE1	3.49117e-118	0.518248	E1
CACYBP	trajectoryE1	1.03514e-117	0.661342	E1
PECAM1	trajectoryE2	2.61595e-117	-1.05338	MP
SYNCRIP	trajectoryE1	9.13655e-116	0.485103	E1
SESN3	trajectoryE1	1.11999e-115	-0.646336	MP
CCT3	trajectoryE1	1.83605e-115	0.504774	E1
MIR155HG	trajectoryE1	4.32279e-115	1.6588	E1
STAT3	trajectoryE2	5.33801e-114	0.406162	E2
CNBP	trajectoryE1	1.42607e-113	0.428521	E1
HSPA4	trajectoryE1	3.17053e-112	0.479709	E1
EBNA1BP2	trajectoryE1	4.39901e-112	0.805244	E1
GPR65	trajectoryE2	1.96309e-111	0.995674	E2
CALR	trajectoryE1	8.22106e-111	0.439971	E1
KPNB1	trajectoryE1	4.21643e-110	0.430751	E1
PPA1	trajectoryE1	5.50526e-110	0.68302	E1
EIF4A1	trajectoryE1	6.75859e-110	0.499154	E1
TRP53INP1	trajectoryE1	7.15694e-110	-0.732471	MP
GM26740	trajectoryE1	8.73331e-110	-1.75141	MP
LCP2	trajectoryE1	2.04825e-109	0.553138	E1
RANBP1	trajectoryE1	8.24856e-109	0.530873	E1
PCYT1A	trajectoryE2	2.25642e-107	1.18255	E2
CAMK4	trajectoryE1	9.67447e-107	-0.421895	MP
DPP4	trajectoryE2	2.08281e-106	-0.6916	MP
SNTB1	trajectoryE1	9.2767e-106	-1.37254	MP
ZBTB32	trajectoryE2	1.2192e-105	1.60934	E1
DDX3X	trajectoryE1	6.25943e-105	0.562184	E1
GSPT1	trajectoryE1	1.05933e-104	0.477063	E1
HSPH1	trajectoryE1	2.65177e-104	0.75589	E1
CABLES1	trajectoryE1	3.0607e-104	-1.09238	MP
NHP2	trajectoryE1	5.9998e-104	0.658504	E1
EEF1A1	trajectoryE1	1.07262e-103	-0.23215	MP
FAM129A	trajectoryE2	1.46467e-103	0.700743	E2
SRGAP3	trajectoryE2	3.95782e-103	0.896768	E1
IGHM	trajectoryE2	3.0396e-102	-0.606766	MP
EIF5	trajectoryE1	4.16598e-102	0.513744	E1
NR4A1	trajectoryE1	5.96377e-102	2.01714	E1
SRGN	trajectoryE2	9.58931e-102	0.460979	E2
TAGAP	trajectoryE1	1.44851e-101	0.943701	E1
ATF4	trajectoryE1	6.30074e-101	0.784412	E1
ERO1L	trajectoryE2	1.06524e-100	0.881184	E2
ZEB2	trajectoryE2	3.21809e-100	0.793953	E2
ABCE1	trajectoryE1	3.9377e-100	0.600143	E1
SLC17A6	trajectoryE2	5.05167e-100	1.05761	E2
ARAP2	trajectoryE2	1.33826e-99	0.478411	E2
SKAP1	trajectoryE2	6.31946e-99	-0.408146	MP
ABLIM1	trajectoryE1	1.14943e-98	-0.355075	MP
ST6GALNAC3	trajectoryE1	2.52888e-98	-1.16697	MP
NEFH	trajectoryE1	4.13377e-98	0.852707	E1
TNRC6B	trajectoryE1	2.39212e-97	-0.548325	MP
PPID	trajectoryE1	3.921e-97	0.791506	E1
ANP32B	trajectoryE1	4.05698e-97	0.331561	E1
MLLT3	trajectoryE2	4.50202e-97	-0.40611	MP
HSPE1	trajectoryE1	4.76816e-97	0.478556	E1
LDHA	trajectoryE2	5.45213e-96	0.262004	E1
PHB2	trajectoryE1	1.77091e-95	0.469467	E1
TPT1	trajectoryE1	2.55782e-95	-0.24993	MP
KMT5A	trajectoryE1	3.76837e-95	0.598221	E1
TOP1	trajectoryE1	9.1252e-95	0.50476	E1
TRAF1	trajectoryE2	1.21792e-94	0.794015	E2
GART	trajectoryE1	3.0262e-94	0.727671	E1
EIF3B	trajectoryE1	7.7511e-94	0.444402	E1
CST3	trajectoryE2	1.40158e-93	0.659426	E2
EIF1A	trajectoryE1	3.47944e-92	0.725715	E1
PNO1	trajectoryE1	2.057e-90	0.867724	E1
FILIP1	trajectoryE2	2.74491e-90	1.20079	E2
IARS	trajectoryE2	5.58661e-89	0.602985	E1
KLF6	trajectoryE2	1.05349e-88	0.656877	E2
GTPBP4	trajectoryE1	1.17362e-88	0.672824	E1
BCL2L1	trajectoryE1	1.78149e-88	1.29535	E1
ASNS	trajectoryE2	6.90644e-88	0.923862	E2
PLXNC1	trajectoryE2	8.77288e-88	0.545172	E2
TXNIP	trajectoryE1	9.08832e-88	-1.35685	MP
LONP1	trajectoryE2	5.05394e-87	0.692074	E2
CUX1	trajectoryE2	1.6389e-86	-0.66691	MP
SSH2	trajectoryE1	2.63105e-86	-0.528191	MP
TBX21	trajectoryE1	3.65753e-86	1.17396	E1
MPHOSPH10	trajectoryE1	7.2264e-86	0.800808	E1
GPD2	trajectoryE2	9.42243e-86	0.697106	E1
NSUN2	trajectoryE1	9.55394e-86	0.538491	E1
YWHAE	trajectoryE1	1.08835e-85	0.328749	E1
UTRN	trajectoryE1	4.51787e-85	-0.438264	MP
NEB	trajectoryE2	8.75367e-85	1.04334	E2
MXD4	trajectoryE1	9.14276e-85	-1.14027	MP
MTHFD2	trajectoryE2	1.02549e-84	0.654138	E1
ARHGEF18	trajectoryE2	1.20745e-84	-1.5219	MP
ZCCHC11	trajectoryE1	2.17598e-84	-0.426455	MP
DLG2	trajectoryE2	3.18831e-84	1.44133	E2
PDCD4	trajectoryE1	3.77725e-84	-0.665638	MP
STAT1	trajectoryE2	5.08094e-84	-0.507577	MP
RUNX2	trajectoryE2	1.97775e-70	0.700367	E2
ELF1	trajectoryE2	1.58865e-69	-0.414948	MP
NFAT5	trajectoryE2	1.18768e-64	0.39334	E1
TCF12	trajectoryE1	2.26952e-64	-0.373586	MP
CCL4	trajectoryE1	2.4703e-63	3.99059	E1
IKZF1	trajectoryE2	3.34624e-63	-0.284866	MP
REL	trajectoryE1	1.52735e-57	0.539207	E1
NFATC1	trajectoryE1	1.66688e-56	0.562763	E1
IFNG	trajectoryE1	1.68393e-48	4.53031	E1
FOXO1	trajectoryE1	9.30236e-45	-0.444927	MP
FLI1	trajectoryE1	2.35717e-37	-0.378309	MP
EOMES	trajectoryE2	1.62136e-33	0.663171	E2
STAT5A	trajectoryE2	2.80762e-32	0.470849	E2
IFNAR2	trajectoryE1	4.11266e-30	-0.519765	MP
BMYC	trajectoryE1	8.74044e-28	-0.725212	MP
ZEB1	trajectoryE2	6.03511e-23	-0.329457	MP
MXI1	trajectoryE2	6.70781e-22	0.349909	E2
FOXN3	trajectoryE1	1.11324e-21	-0.348854	MP
CHD2	trajectoryE1	3.40646e-19	-0.297622	MP
JUNB	trajectoryE1	1.47651e-17	0.439271	E1
